# Protein Targets of Inositol Pyrophosphate (5-IP_7_) in the parasite *Trypanosoma cruzi*

**DOI:** 10.1101/2020.01.09.900860

**Authors:** Brian S. Mantilla, Nathaniel Brown, Dorothea Fiedler, Roberto Docampo

## Abstract

Diphosphoinositol-5-pentakisphosphate (5-PP-P_5_), also known as inositol heptakisphosphate (5-IP_7_), has been described as a high-energy phosphate metabolite that participates in the regulation of multiple cellular processes through protein binding or serine pyrophosphorylation, a post-translational modification involving a *β*-phosphoryl transfer. In this study, utilizing an immobilized 5-IP_7_ affinity reagent, we performed pull-down experiments coupled with mass spectrometry identification, and bioinformatic analysis, to reveal 5-IP_7_-regulated processes in the two proliferative stages of the unicellular parasite *Trypanosoma cruzi*. Our protein screen clearly defined two cohorts of putative targets either in the presence of magnesium ions or in metal-free conditions. The highest number of protein targets was detected in the absence of metal ions, with an overrepresentation of proteins involved in purine metabolism, protein phosphorylation, nucleosome assembly, cell redox homeostasis, parasite-surface components, and exocytosis, and only a 37% overlap between the two proliferative stages. In the presence of magnesium, there was a lower enrichment with the isolation of about 30 proteins with overrepresented candidates involved in tRNA amino acylation, phosphate homeostasis, lipid and glucose catabolism, and cell division, and 15% overlap between proliferative stages. To validate the pull-down results, we endogenously tagged four protein candidates and immunopurified them. Among the most interesting targets, we identified a choline/*o*-acetyltransferase domain-containing phosphoprotein that undergoes 5-IP_7_-mediated phosphorylation events at a polyserine tract (Ser^578-580^). We also identified a novel SPX domain-containing phosphoribosyl transferase [EC 2.7.6.1] herein termed as TcPRPS4. Our data revealed new functional roles of 5-IP_7_ in this divergent eukaryote, and provided potential new targets for chemotherapy.
