## Supplementary Table S2 for "Protein Targets of Inositol Pyrophosphate (5-IP_7_) in the parasite *Trypanosoma cruzi*"

### Sheet: 9.Epi-PCP-Mg2+
Accession	Description	# AAs	Score	Coverage	# Peptides	# PSMs (PCP-resin Mg2+)1	Pi-Score	Pi-Coverage	Pi-# Peptides	Pi-# PSMs (Mg2+)1	Score	Coverage	# Peptides	# PSMs (PCP-resin Mg2+)2	Score	Coverage	# Peptides	# PSMs (Pi-resin Mg2+)2	Score	Coverage	# Peptides	# PSMs (PCP-resin Mg2+)3	Score	Coverage	# Peptides	# PSMs (Pi-resin Mg2+)3	# AAs	MW [kDa]	calc. pI
TcCLB.510101.140	pyruvate phosphate dikinase putative [Trypanosoma cruzi]	913	928.48	31.87	25	32																					913	100.8	8.16
TcCLB.511439.40	hypothetical protein [Trypanosoma cruzi]	455	712.034	42.42	20	35	59.77	3.52	1	1	312.83	22.86	8	12					338.763	27.25	14	19	59.77	3.52	1	1	455	52.0508	8.71924
TcCLB.506247.220	histidine ammonia-lyase putative [Trypanosoma cruzi]	534	570.387	38.76	25	38	112.714	10.3	6	6																	534	58.0455	7.91357
TcCLB.511211.160	Heat shock protein 70 (hsp70) putative [Trypanosoma cruzi]	654	364.26	24.16	13	14																					654	70.9	6.06
TcCLB.507029.30	heat shock 70 kDa protein mitochondrial precursor putative [Trypanosoma cruzi]	655	347.51	21.68	11	11																					655	70.9	5.97
TcCLB.506563.40	beta tubulin putative [Trypanosoma cruzi]	442	322.32	23.53	9	12																					442	49.7	4.81
TcCLB.506649.70	fructose-16-bisphosphatase cytosolic putative [Trypanosoma cruzi]	344	305.202	17.15	7	15																					344	37.9112	7.88428
TcCLB.511589.200	S-adenosylhomocysteine hydrolase putative [Trypanosoma cruzi]	437	289.54	20.37	9	11																					437	48.4	6.65
TcCLB.508209.140	protein disulfide isomerase putative [Trypanosoma cruzi]	376	279.22	25	8	8																					376	41.8	7.15
TcCLB.511369.10	elongation factor 1-alpha putative [Trypanosoma cruzi]	442	240.28	26.24	9	9					240.28	26.24	9	9					196.02	22.17	9	10					442	48.3	8.68
TcCLB.506113.60	retrotransposon hot spot (RHS) protein putative [Trypanosoma cruzi]	952	227.968	12.82	12	12					167.03	8.51	7	7													952	109.168	7.02002
TcCLB.510857.10	hypothetical protein [Trypanosoma cruzi]	685	221.225	13.28	10	10					321.4	16.35	12	12													685	76.8777	7.88428
TcCLB.510679.40	hypothetical protein [Trypanosoma cruzi]	455	217.11	13.19	5	8																					455	52.2	8.72
TcCLB.506585.40	glucose-regulated protein 78 putative [Trypanosoma cruzi]	651	201.67	7.99	4	4																					651	71.3	5.2
TcCLB.506211.114	C-terminal motor kinesin putative [Trypanosoma cruzi]	823	198.132	10.57	10	11					117.99	6.8	4	4													823	92.5898	6.7417
TcCLB.505807.110	alkyl-dihydroxyacetone phosphate synthase putative [Trypanosoma cruzi]	613	194.81	11.09	8	8					425.114	24.47	19	22	80.67	1.96	1	1	194.81	11.09	8	8					613	69.3	7.69
TcCLB.511019.90	iron superoxide dismutase putative [Trypanosoma cruzi]	195	174.33	14.36	2	3					170.6	13.53	2	3													195	21.9	7.17
TcCLB.510303.190	cell cycle associated protein MOB1putative [Trypanosoma cruzi]	225	162.238	32	10	13					80.92	20.89	7	10					75.2049	9.33	2	2					225	26.7	9.09
TcCLB.507641.290	chaperonin HSP60 mitochondrial precursor [Trypanosoma cruzi]	559	154.75	9.3	4	4																					559	59.1	5.5
TcCLB.508271.10	phenylalanyl-tRNA synthetase putative [Trypanosoma cruzi]	625	148.65	7.04	3	5																					625	70.7	5.68
O95989	Diphosphoinositol polyphosphate phosphohydrolase [Homo sapiens]	172	141.87	45.35	5	6					322.48	63.37	11	20					141.87	45.35	5	6					172	19.5	6.34
TcCLB.510515.30	hypothetical protein conserved [Trypanosoma cruzi]	364	140.48	23.08	8	13																					364	40.3594	8.27979
TcCLB.511727.140	phenylalanyl-tRNA synthetase alpha chain putative [Trypanosoma cruzi]	496	131.01	10.48	6	6					131.01	10.48	6	6													496	57	7.81
TcCLB.509997.30	tryparedoxin 1 putative [Trypanosoma cruzi]	144	124.83	43.06	4	4																					144	16	5.27
TcCLB.503721.39	heat shock 70kDa protein putative [Trypanosoma cruzi]	223	121.51	17.94	3	4					121.51	17.94	3	4					98	17.94	3	4					223	24.3	5.22
TcCLB.506773.40	3-methylcrotonoyl-CoA carboxylase beta subunit putative [Trypanosoma cruzi]	616	117.655	7.47	5	5																					616	67.2263	8.35303
TcCLB.503899.20	ribosomal protein S16 putative [Trypanosoma cruzi]	149	117.46	25.5	3	3					130.6	32.21	4	4													149	16.8	10.32
TcCLB.508461.80	prostaglandin F2alpha synthase [Trypanosoma cruzi]	379	113.4	9.76	3	3																					379	42.2	6.47
TcCLB.504069.90	centromere/microtubule binding protein cbf5 putative [Trypanosoma cruzi]	428	112.198	8.18	4	4																					428	48.5752	9.05615
TcCLB.508707.310	leucine rich repeat protein putative [Trypanosoma cruzi]	914	101.03	4.7	3	3																					914	101.8	4.69
TcCLB.511249.44	vacuolar transporter chaperone [Trypanosoma cruzi]	180	98.2382	22.22	5	6																					180	19.9763	8.5874
TcCLB.508827.40	acyl-CoA dehydrogenase putative [Trypanosoma cruzi]	624	85.0864	5.45	4	4	38.77	1.44	1	1																	624	68.6656	7.91357
TcCLB.508955.20	hypothetical protein conserved [Trypanosoma cruzi]	234	48.0218	14.1	4	5																					234	26.6413	7.44482
TcCLB.503449.30	clathrin coat assembly protein putative [Trypanosoma cruzi]	500	30.15	3	2	6																					500	55.3432	5.66846

### Sheet: Gene summary-PCP-Epis-Mg2+
Gene ID	Organism	Genomic Location (Gene)	Product Description	UniProt ID	Computed GO Component IDs	Computed GO Function IDs	Computed GO Process IDs	Protein Length	CDS Length	Molecular Weight	Isoelectric Point	PFam ID	PFam Description	PirSF ID	PirSF Description	Prositefamilies ID	Prositefamilies Description	Smart ID	Superfamily ID	Superfamily Description	TigrFam ID	TigrFam Description
TcCLB.503449.30	T. cruzi CL Brener Esmeraldo-like	TcChr26-S:725,843..727,345(-)	clathrin coat assembly protein, putative	Q4CRX2	GO:0030132	GO:0030276;GO:0005543	GO:0006898	500	1503	55377	5.38	PF07651	ANTH domain	N/A	N/A	PS50942	ENTH domain profile	SM00273	SSF48464;SSF89009	ENTH/VHS domain;GAT-like domain	N/A	N/A
TcCLB.503721.39	T. cruzi CL Brener Non-Esmeraldo-like	TcChr29-P:566,510..567,179(-)	heat shock 70 kDa protein, putative	Q4CWF4	null	null	GO:0006457	223	669	24292	4.83	PF00012	Hsp70 protein	N/A	N/A	N/A	N/A	N/A	SSF53067	Actin-like ATPase domain	N/A	N/A
TcCLB.503899.20	T. cruzi CL Brener Esmeraldo-like	TcChr29-S:672,199..672,648(+)	40S ribosomal protein S16, putative	Q4DEK4	GO:0005840	GO:0003735	GO:0006412	149	450	16807	10.93	PF00380	Ribosomal protein S9/S16	N/A	N/A	N/A	N/A	N/A	SSF54211	Ribosomal protein S5 domain 2-like	N/A	N/A
TcCLB.504069.90	T. cruzi CL Brener Non-Esmeraldo-like	TcChr10-P:459,381..460,667(-)	centromere/microtubule binding protein cbf5, putative	Q4DAV5	null	GO:0003723;GO:0009982;GO:0004730	GO:0009451;GO:0006396;GO:0001522;GO:0006400	428	1287	48605	9.38	PF01472;PF01509;PF08068;PF16198	PUA domain;TruB family pseudouridylate synthase (N terminal domain);DKCLD (NUC011) domain;tRNA pseudouridylate synthase B C-terminal domain	N/A	N/A	PS50890	PUA domain profile	SM00359;SM01136	SSF55120;SSF88697	Pseudouridine synthase;PUA domain-like	TIGR00425;TIGR00451	CBF5: putative rRNA pseudouridine synthase;unchar_dom_2: uncharacterized domain 2
TcCLB.505807.110	T. cruzi CL Brener Esmeraldo-like	TcChr32-S:116,885..118,726(-)	alkyl-dihydroxyacetone phosphate synthase, putative	Q4DQH9	null	GO:0071949;GO:0003824;GO:0050660;GO:0016491	GO:0055114	613	1842	69381	7.75	PF01565;PF02913	FAD binding domain;FAD linked oxidases, C-terminal domain	N/A	N/A	PS51387	PCMH-type FAD-binding domain profile	N/A	SSF55103;SSF56176	FAD-linked oxidases, C-terminal domain;FAD-binding/transporter-associated domain-like	N/A	N/A
TcCLB.506113.60	T. cruzi CL Brener Esmeraldo-like	TcChr7-S:101,526..104,384(-)	retrotransposon hot spot (RHS) protein, putative	Q4DBH8	null	null	null	952	2859	109235	7.01	PF07999	Retrotransposon hot spot protein	N/A	N/A	N/A	N/A	N/A	N/A	N/A	TIGR01631	Trypano_RHS: trypanosome RHS family
TcCLB.506211.114	T. cruzi CL Brener Esmeraldo-like	TcChr40-S:430,915..433,386(-)	C-terminal motor kinesin, putative	Q4DYK7	GO:0005881	GO:0005524;GO:0008017;GO:0003777;GO:0003774	GO:0006886;GO:0007018;GO:0007017	823	2472	92647	6.72	PF00225	Kinesin motor domain	N/A	N/A	PS50067;PS50179	Kinesin motor domain profile;VHS domain profile	SM00129	SSF48464;SSF52540	ENTH/VHS domain;P-loop containing nucleoside triphosphate hydrolases	N/A	N/A
TcCLB.506247.220	T. cruzi CL Brener Non-Esmeraldo-like	TcChr37-P:138,422..140,026(+)	histidine ammonia-lyase, putative	Q4E133	GO:0005737	GO:0003824;GO:0004397	GO:0006548	534	1605	58081	8	PF00221	Aromatic amino acid lyase	N/A	N/A	N/A	N/A	N/A	SSF48557	L-aspartase-like	TIGR01225	hutH: histidine ammonia-lyase
TcCLB.506563.40	T. cruzi CL Brener Esmeraldo-like	TcChr9-S:477,293..478,621(+)	beta tubulin, putative	Q4DQP2	GO:0005874	GO:0003924;GO:0005200	GO:0000226;GO:0006928	442	1329	49699	4.43	PF00091;PF03953	Tubulin/FtsZ family, GTPase domain;Tubulin C-terminal domain	N/A	N/A	N/A	N/A	SM00864;SM00865	SSF52490;SSF55307	Tubulin nucleotide-binding domain-like;Tubulin C-terminal domain-like	N/A	N/A
TcCLB.506585.40	T. cruzi CL Brener Non-Esmeraldo-like	TcChr30-P:307,526..309,481(+)	glucose-regulated protein 78, putative	Q4D620	GO:0005783	GO:0003674	GO:0006614;GO:0006457	651	1956	71315	4.82	PF00012	Hsp70 protein	N/A	N/A	N/A	N/A	N/A	SSF100920;SSF100934;SSF53067	Heat shock protein 70kD (HSP70), peptide-binding domain;Heat shock protein 70kD (HSP70), C-terminal subdomain;Actin-like ATPase domain	N/A	N/A
TcCLB.506649.70	T. cruzi CL Brener Esmeraldo-like	TcChr8-S:314,206..315,240(-)	fructose-1,6-bisphosphatase, cytosolic, putative	Q4DE31	GO:0005737	GO:0042132;GO:0016791	GO:0005975	344	1035	37935	8.01	PF00316	Fructose-1-6-bisphosphatase, N-terminal domain	PIRSF000904;PIRSF500210	Fructose-1,6-bisphosphatase/sedoheptulose-1,7-bisphosphatase;Fructose-1,6-bisphosphatase	N/A	N/A	N/A	SSF56655	Carbohydrate phosphatase	N/A	N/A
TcCLB.506773.40	T. cruzi CL Brener Esmeraldo-like	TcChr27-S:243,930..245,780(-)	3-methylcrotonoyl-CoA carboxylase beta subunit, putative	Q4DQF9	null	GO:0016874;GO:0004485	null	616	1851	67268	8.46	PF01039	Carboxyl transferase domain	N/A	N/A	PS50980;PS50989;PS51257	Acetyl-coenzyme A (CoA) carboxyltransferase N-terminal domain profile;Acetyl-coenzyme A (CoA) carboxyltransferase C-terminal domain profile;Prokaryotic membrane lipoprotein lipid attachment site profile	N/A	SSF52096	ClpP/crotonase	N/A	N/A
TcCLB.507029.30	T. cruzi CL Brener Non-Esmeraldo-like	TcChr32-P:688,960..690,927(-)	heat shock 70 kDa protein, mitochondrial precursor, putative	Q4CVR9	GO:0005739	GO:0005524;GO:0003674;GO:0051082	GO:0009405;GO:0006457	655	1968	70989	5.71	PF00012	Hsp70 protein	N/A	N/A	N/A	N/A	N/A	SSF100920;SSF53067	Heat shock protein 70kD (HSP70), peptide-binding domain;Actin-like ATPase domain	TIGR02350	prok_dnaK: chaperone protein DnaK
TcCLB.507641.290	T. cruzi CL Brener Esmeraldo-like	TcChr37-S:1,204,305..1,205,984(-)	heat shock protein 60	Q4DYP5	GO:0005737	GO:0005524;GO:0051082	GO:0006461;GO:0006457;GO:0030150;GO:0042026	559	1680	59165	5.14	PF00118	TCP-1/cpn60 chaperonin family	N/A	N/A	N/A	N/A	N/A	SSF48592;SSF52029;SSF54849	GroEL equatorial domain-like;GroEL apical domain-like;GroEL-intermediate domain like	TIGR02348	GroEL: chaperonin GroL
TcCLB.508209.140	T. cruzi CL Brener Esmeraldo-like	TcChr29-S:736,228..737,358(+)	protein disulfide isomerase, putative	Q4DFA6	GO:0005783	GO:0016853;GO:0005489;GO:0003756	GO:0045454;GO:0006118;GO:0006457	376	1131	41801	7.18	PF00085;PF07749	Thioredoxin;Endoplasmic reticulum protein ERp29, C-terminal domain	N/A	N/A	PS51352	Thioredoxin domain profile	N/A	SSF47933;SSF52833	ERP29 C domain-like;Thioredoxin-like	TIGR01126	pdi_dom: protein disulfide-isomerase domain
TcCLB.508271.10	T. cruzi CL Brener Esmeraldo-like	TcChr39-S:644,974..646,851(+)	phenylalanyl-tRNA synthetase, putative	Q4CXE3	GO:0005737;GO:0009328	GO:0005524;GO:0003723;GO:0000287;GO:0000166;GO:0004826	GO:0006432	625	1878	70792	5.42	PF03483;PF03484	B3/4 domain;tRNA synthetase B5 domain	N/A	N/A	PS51483	B5 domain profile	SM00873;SM00874	SSF46955;SSF55681	Putative DNA-binding domain;Class II aaRS and biotin synthetases	TIGR00471	pheT_arch: phenylalanine--tRNA ligase, beta subunit
TcCLB.508461.80	T. cruzi CL Brener Non-Esmeraldo-like	TcChr39-P:1,187,987..1,189,126(-)	prostaglandin F2alpha synthase	Q4E4V7	null	GO:0010181;GO:0016491	GO:0055114	379	1140	42237	6.43	PF00724	NADH:flavin oxidoreductase / NADH oxidase family	N/A	N/A	N/A	N/A	N/A	SSF51395	FMN-linked oxidoreductases	N/A	N/A
TcCLB.508707.310	T. cruzi CL Brener Non-Esmeraldo-like	TcChr35-P:325,939..328,683(-)	leucine rich repeat protein, putative	Q4E246	null	GO:0003674;GO:0005515	null	914	2745	101855	4.35	PF12799;PF16561	Leucine Rich repeats (2 copies);Glycogen recognition site of AMP-activated protein kinase	N/A	N/A	PS51450	Leucine-rich repeat profile	SM00365	SSF52075;SSF81296	Outer arm dynein light chain 1;E set domains	N/A	N/A
TcCLB.508827.40	T. cruzi CL Brener Non-Esmeraldo-like	TcChr30-P:631,728..633,602(+)	acyl-CoA dehydrogenase, putative	Q4DK44	null	GO:0050660;GO:0016491;GO:0016627	GO:0006118;GO:0055114	624	1875	68669	8.12	PF00441;PF02770;PF02771;PF12806	Acyl-CoA dehydrogenase, C-terminal domain;Acyl-CoA dehydrogenase, middle domain;Acyl-CoA dehydrogenase, N-terminal domain;Acetyl-CoA dehydrogenase C-terminal like	N/A	N/A	N/A	N/A	N/A	SSF47203;SSF56645	Acyl-CoA dehydrogenase C-terminal domain-like;Acyl-CoA dehydrogenase NM domain-like	N/A	N/A
TcCLB.508955.20	T. cruzi CL Brener Esmeraldo-like	TcChr5-S:172,497..173,201(-)	hypothetical protein, conserved	Q4CM92	null	null	null	234	705	26658	7.54	N/A	N/A	N/A	N/A	N/A	N/A	N/A	SSF103657	BAR/IMD domain-like	N/A	N/A
TcCLB.509997.30	T. cruzi CL Brener Non-Esmeraldo-like	TcChr36-P:305,953..306,387(+)	tryparedoxin 1, putative	Q4D1B8	null	null	GO:0045454	144	435	16037	4.93	PF13905	Thioredoxin-like	N/A	N/A	PS51352	Thioredoxin domain profile	N/A	SSF52833	Thioredoxin-like	N/A	N/A
TcCLB.510101.140	T. cruzi CL Brener Esmeraldo-like	TcChr27-S:114,555..117,296(-)	pyruvate phosphate dikinase, putative	Q4E3P5	null	GO:0005524;GO:0003824;GO:0016301;GO:0050242;GO:0016772	GO:0016310;GO:0006090	913	2742	100849	8.27	PF00391;PF01326;PF02896	PEP-utilising enzyme, mobile domain;Pyruvate phosphate dikinase, PEP/pyruvate binding domain;PEP-utilising enzyme, TIM barrel domain	PIRSF000853	Pyruvate, phosphate dikinase	N/A	N/A	N/A	SSF51621;SSF52009;SSF56059	Phosphoenolpyruvate/pyruvate domain;Phosphohistidine domain;Glutathione synthetase ATP-binding domain-like	TIGR01828	pyru_phos_dikin: pyruvate, phosphate dikinase
TcCLB.510303.190	T. cruzi CL Brener Non-Esmeraldo-like	TcChr27-P:747,600..748,277(+)	cell cycle associated protein MOB1, putative	Q4DZ03	GO:0005816	GO:0003674	GO:0051726	225	678	26719	9.47	PF03637	Mob1/phocein family	N/A	N/A	N/A	N/A	SM01388	SSF101152	Mob1/phocein	N/A	N/A
TcCLB.510515.30	T. cruzi CL Brener Esmeraldo-like	TcChr22-S:514,485..515,579(+)	hypothetical protein, conserved	Q4DEX7	null	null	null	364	1095	40384	8.47	N/A	N/A	N/A	N/A	N/A	N/A	N/A	N/A	N/A	N/A	N/A
TcCLB.510679.40	T. cruzi CL Brener Non-Esmeraldo-like	TcChr31-P:388,935..390,302(+)	hypothetical protein	Q4CYC6	null	null	null	455	1368	52220	8.96	N/A	N/A	N/A	N/A	N/A	N/A	N/A	N/A	N/A	N/A	N/A
TcCLB.510857.10	T. cruzi CL Brener Esmeraldo-like	TcChr19-S:129,063..131,120(-)	hypothetical protein, conserved	Q4D025	GO:0005739	GO:0004092;GO:0016746	GO:0006091	685	2058	76925	7.92	PF00755	Choline/Carnitine o-acyltransferase	N/A	N/A	N/A	N/A	N/A	SSF52777	CoA-dependent acyltransferases	N/A	N/A
TcCLB.511019.90	T. cruzi CL Brener Non-Esmeraldo-like	TcChr35-P:419,275..419,862(+)	iron superoxide dismutase, putative	Q4DI29	null	GO:0046872;GO:0004784	GO:0055114;GO:0006801	195	588	21905	7.19	PF00081;PF02777	Iron/manganese superoxide dismutases, alpha-hairpin domain;Iron/manganese superoxide dismutases, C-terminal domain	PIRSF000349	Superoxide dismutase, Mn/Fe specific	N/A	N/A	N/A	SSF46609;SSF54719	Fe,Mn superoxide dismutase (SOD), N-terminal domain;Fe,Mn superoxide dismutase (SOD), C-terminal domain	N/A	N/A
TcCLB.511211.160	T. cruzi CL Brener Esmeraldo-like	TcChr30-S:685,241..687,205(-)	heat shock protein 70 (hsp70), putative	Q4DTM9	null	null	GO:0006457	654	1965	70930	5.85	PF00012	Hsp70 protein	N/A	N/A	N/A	N/A	N/A	SSF100920;SSF100934;SSF53067	Heat shock protein 70kD (HSP70), peptide-binding domain;Heat shock protein 70kD (HSP70), C-terminal subdomain;Actin-like ATPase domain	N/A	N/A
TcCLB.511249.44	T. cruzi CL Brener Non-Esmeraldo-like	TcChr11-P:373,443..373,985(-)	vacuolar transporter chaperone, putative	Q4DDY3	GO:0016021	null	GO:0046580;GO:0007034	180	543	20016	8.81	PF02656	Domain of unknown function (DUF202)	N/A	N/A	N/A	N/A	N/A	N/A	N/A	N/A	N/A
TcCLB.511369.10	T. cruzi CL Brener Esmeraldo-like	TcChr5-S:97,712..99,040(-)	elongation factor 1-alpha, putative	Q4CRF7	GO:0005737	GO:0005525;GO:0003924;GO:0005516;GO:0003746	GO:0019722;GO:0007017;GO:0006414	442	1329	48346	8.98	PF00009;PF03143;PF03144	Elongation factor Tu GTP binding domain;Elongation factor Tu C-terminal domain;Elongation factor Tu domain 2	N/A	N/A	PS51722	Translational (tr)-type guanine nucleotide-binding (G) domain profile	N/A	SSF50447;SSF50465;SSF52540	Translation proteins;EF-Tu/eEF-1alpha/eIF2-gamma C-terminal domain;P-loop containing nucleoside triphosphate hydrolases	TIGR00483	EF-1_alpha: translation elongation factor EF-1, subunit alpha
TcCLB.511439.40	T. cruzi CL Brener Esmeraldo-like	TcChr31-S:388,769..390,136(+)	hypothetical protein	Q4DAP5	null	null	null	455	1368	52083	8.95	N/A	N/A	N/A	N/A	N/A	N/A	N/A	N/A	N/A	N/A	N/A
TcCLB.511589.200	T. cruzi CL Brener Esmeraldo-like	TcChr18-S:125,836..127,149(-)	S-adenosylhomocysteine hydrolase, putative	Q4DNQ7	null	null	null	437	1314	48462	6.64	PF00670;PF05221	S-adenosyl-L-homocysteine hydrolase, NAD binding domain;S-adenosyl-L-homocysteine hydrolase	PIRSF001109	Adenosylhomocysteine hydrolase, SAHH type	N/A	N/A	SM00996;SM00997	SSF51735;SSF52283	NAD(P)-binding Rossmann-fold domains;Formate/glycerate dehydrogenase catalytic domain-like	TIGR00936	ahcY: adenosylhomocysteinase
TcCLB.511727.140	T. cruzi CL Brener Non-Esmeraldo-like	TcChr35-P:1,039,688..1,041,178(-)	phenylalanyl-tRNA synthetase alpha chain, putative	Q4DY45	GO:0005737	GO:0005524;GO:0004812;GO:0000166;GO:0004826;GO:0000049	GO:0006432;GO:0043039	496	1491	57023	7.91	PF01409	tRNA synthetases class II core domain (F)	N/A	N/A	PS50862	Aminoacyl-transfer RNA synthetases class-II family profile	N/A	SSF46785;SSF55681	\Winged helix\" DNA-binding domain;Class II aaRS and biotin synthetases"	TIGR00468	pheS: phenylalanine--tRNA ligase, alpha subunit

### Sheet: GoEnrichment-MolecularFunction
ID	Name	Bgd count	Result count	Result gene list	Pct of bgd	Fold enrichment	Odds ratio	P-value	Benjamini	Bonferroni
GO:0043168	anion binding	747	12	TcCLB.503449.30,TcCLB.505807.110,TcCLB.506211.114,TcCLB.506649.70,TcCLB.506943.50,TcCLB.507641.290,TcCLB.508271.10,TcCLB.508277.160,TcCLB.508541.230,TcCLB.510101.140,TcCLB.511369.10,TcCLB.511439.40,	1.6	5.09	11.4	3.37746e-07	3.54634e-05	3.54634e-05
GO:0042301	phosphate ion binding	13	3	TcCLB.506649.70,TcCLB.506943.50,TcCLB.511439.40,	23.1	73.14	111.34	7.53039e-06	0.000395346	0.000790691
GO:0043167	ion binding	1061	12	TcCLB.503449.30,TcCLB.505807.110,TcCLB.506211.114,TcCLB.506649.70,TcCLB.506943.50,TcCLB.507641.290,TcCLB.508271.10,TcCLB.508277.160,TcCLB.508541.230,TcCLB.510101.140,TcCLB.511369.10,TcCLB.511439.40,	1.1	3.58	7.54	1.53836e-05	0.000538424	0.00161527
GO:0000166	nucleotide binding	739	9	TcCLB.505807.110,TcCLB.506211.114,TcCLB.506943.50,TcCLB.507641.290,TcCLB.508271.10,TcCLB.508277.160,TcCLB.508541.230,TcCLB.510101.140,TcCLB.511369.10,	1.2	3.86	6.26	0.000193005	0.00405311	0.0202656
GO:1901265	nucleoside phosphate binding	739	9	TcCLB.505807.110,TcCLB.506211.114,TcCLB.506943.50,TcCLB.507641.290,TcCLB.508271.10,TcCLB.508277.160,TcCLB.508541.230,TcCLB.510101.140,TcCLB.511369.10,	1.2	3.86	6.26	0.000193005	0.00405311	0.0202656
GO:0036094	small molecule binding	763	9	TcCLB.505807.110,TcCLB.506211.114,TcCLB.506943.50,TcCLB.507641.290,TcCLB.508271.10,TcCLB.508277.160,TcCLB.508541.230,TcCLB.510101.140,TcCLB.511369.10,	1.2	3.74	6.04	0.000247278	0.00432737	0.0259642
GO:0016874	ligase activity	75	3	TcCLB.506773.40,TcCLB.508271.10,TcCLB.508277.160,	4	12.68	15.31	0.00156928	0.0184368	0.164775
GO:0003824	catalytic activity	1963	13	TcCLB.505807.110,TcCLB.506211.114,TcCLB.506563.40,TcCLB.506649.70,TcCLB.506773.40,TcCLB.506943.50,TcCLB.508209.140,TcCLB.508271.10,TcCLB.508277.160,TcCLB.508541.230,TcCLB.510101.140,TcCLB.510857.10,TcCLB.511369.10,	0.7	2.1	4.16	0.00174438	0.0184368	0.18316
GO:0035639	purine ribonucleoside triphosphate binding	657	7	TcCLB.506211.114,TcCLB.507641.290,TcCLB.508271.10,TcCLB.508277.160,TcCLB.508541.230,TcCLB.510101.140,TcCLB.511369.10,	1.1	3.38	4.7	0.00288073	0.0184368	0.302476
GO:0016875	ligase activity, forming carbon-oxygen bonds	26	2	TcCLB.508271.10,TcCLB.508277.160,	7.7	24.38	29.14	0.00293741	0.0184368	0.308428
GO:0004812	aminoacyl-tRNA ligase activity	26	2	TcCLB.508271.10,TcCLB.508277.160,	7.7	24.38	29.14	0.00293741	0.0184368	0.308428
GO:0032555	purine ribonucleotide binding	666	7	TcCLB.506211.114,TcCLB.507641.290,TcCLB.508271.10,TcCLB.508277.160,TcCLB.508541.230,TcCLB.510101.140,TcCLB.511369.10,	1.1	3.33	4.62	0.00311532	0.0184368	0.327109
GO:0004092	carnitine O-acetyltransferase activity	1	1	TcCLB.510857.10,	100	316.95	inf	0.00315507	0.0184368	0.331283
GO:0008609	alkylglycerone-phosphate synthase activity	1	1	TcCLB.505807.110,	100	316.95	inf	0.00315507	0.0184368	0.331283
GO:0016413	O-acetyltransferase activity	1	1	TcCLB.510857.10,	100	316.95	inf	0.00315507	0.0184368	0.331283
GO:0050242	pyruvate, phosphate dikinase activity	1	1	TcCLB.510101.140,	100	316.95	inf	0.00315507	0.0184368	0.331283
GO:0017076	purine nucleotide binding	668	7	TcCLB.506211.114,TcCLB.507641.290,TcCLB.508271.10,TcCLB.508277.160,TcCLB.508541.230,TcCLB.510101.140,TcCLB.511369.10,	1	3.32	4.61	0.00316943	0.0184368	0.33279
GO:0032553	ribonucleotide binding	674	7	TcCLB.506211.114,TcCLB.507641.290,TcCLB.508271.10,TcCLB.508277.160,TcCLB.508541.230,TcCLB.510101.140,TcCLB.511369.10,	1	3.29	4.56	0.00333618	0.0184368	0.350298
GO:0097367	carbohydrate derivative binding	674	7	TcCLB.506211.114,TcCLB.507641.290,TcCLB.508271.10,TcCLB.508277.160,TcCLB.508541.230,TcCLB.510101.140,TcCLB.511369.10,	1	3.29	4.56	0.00333618	0.0184368	0.350298
GO:0097159	organic cyclic compound binding	1337	10	TcCLB.505807.110,TcCLB.506211.114,TcCLB.506943.50,TcCLB.507641.290,TcCLB.508271.10,TcCLB.508277.160,TcCLB.508541.230,TcCLB.510101.140,TcCLB.511217.200,TcCLB.511369.10,	0.7	2.37	3.76	0.00386301	0.019315	0.405616
GO:1901363	heterocyclic compound binding	1337	10	TcCLB.505807.110,TcCLB.506211.114,TcCLB.506943.50,TcCLB.507641.290,TcCLB.508271.10,TcCLB.508277.160,TcCLB.508541.230,TcCLB.510101.140,TcCLB.511217.200,TcCLB.511369.10,	0.7	2.37	3.76	0.00386301	0.019315	0.405616

### Sheet: GoEnrichment-BiologicalProcess
ID	Name	Bgd count	Result count	Result gene list	Pct of bgd	Fold enrichment	Odds ratio	P-value	Benjamini	Bonferroni
GO:0043039	tRNA aminoacylation	30	3	TcCLB.508271.10,TcCLB.508277.160,TcCLB.511217.200,	10	31.7	41.12	0.000103302	0.00654312	0.0225198
GO:0043038	amino acid activation	30	3	TcCLB.508271.10,TcCLB.508277.160,TcCLB.511217.200,	10	31.7	41.12	0.000103302	0.00654312	0.0225198
GO:0019752	carboxylic acid metabolic process	166	5	TcCLB.506943.50,TcCLB.508271.10,TcCLB.508277.160,TcCLB.510101.140,TcCLB.511217.200,	3	9.55	12.75	0.000130672	0.00654312	0.0284866
GO:0043436	oxoacid metabolic process	169	5	TcCLB.506943.50,TcCLB.508271.10,TcCLB.508277.160,TcCLB.510101.140,TcCLB.511217.200,	3	9.38	12.51	0.000142214	0.00654312	0.0310028
GO:0006082	organic acid metabolic process	171	5	TcCLB.506943.50,TcCLB.508271.10,TcCLB.508277.160,TcCLB.510101.140,TcCLB.511217.200,	2.9	9.27	12.36	0.000150335	0.00654312	0.032773
GO:0009987	cellular process	2129	15	TcCLB.503899.20,TcCLB.505807.110,TcCLB.506211.114,TcCLB.506563.40,TcCLB.506943.50,TcCLB.507641.290,TcCLB.508209.140,TcCLB.508271.10,TcCLB.508277.160,TcCLB.508541.230,TcCLB.510101.140,TcCLB.510857.10,TcCLB.511211.160,TcCLB.511217.200,TcCLB.511369.10,	0.7	2.23	5.97	0.000180086	0.00654312	0.0392587
GO:0044281	small molecule metabolic process	310	6	TcCLB.505807.110,TcCLB.506943.50,TcCLB.508271.10,TcCLB.508277.160,TcCLB.510101.140,TcCLB.511217.200,	1.9	6.13	8.48	0.000281965	0.00878119	0.0614684
GO:0008150	biological process	3034	17	TcCLB.503449.30,TcCLB.503899.20,TcCLB.505807.110,TcCLB.506211.114,TcCLB.506563.40,TcCLB.506649.70,TcCLB.506943.50,TcCLB.507641.290,TcCLB.508209.140,TcCLB.508271.10,TcCLB.508277.160,TcCLB.508541.230,TcCLB.510101.140,TcCLB.510857.10,TcCLB.511211.160,TcCLB.511217.200,TcCLB.511369.10,	0.6	1.78	6.2	0.000674017	0.018367	0.146936
GO:0006399	tRNA metabolic process	63	3	TcCLB.508271.10,TcCLB.508277.160,TcCLB.511217.200,	4.8	15.09	18.41	0.000945448	0.0229008	0.206108
GO:0006520	cellular amino acid metabolic process	88	3	TcCLB.508271.10,TcCLB.508277.160,TcCLB.511217.200,	3.4	10.81	12.94	0.00248442	0.0538378	0.541603
GO:0006090	pyruvate metabolic process	25	2	TcCLB.506943.50,TcCLB.510101.140,	8	25.36	30.42	0.00271659	0.0538378	0.592216
GO:0006418	tRNA aminoacylation for protein translation	28	2	TcCLB.508271.10,TcCLB.508277.160,	7.1	22.64	26.89	0.00340355	0.0618311	0.741974
GO:0034660	ncRNA metabolic process	108	3	TcCLB.508271.10,TcCLB.508277.160,TcCLB.511217.200,	2.8	8.8	10.44	0.00443981	0.0678601	0.967878
GO:0006457	protein folding	110	3	TcCLB.507641.290,TcCLB.508209.140,TcCLB.511211.160,	2.7	8.64	10.25	0.00467462	0.0678601	1

### Sheet: GoEnrichment-CellularComponent
ID	Name	Bgd count	Result count	Result gene list	Pct of bgd	Fold enrichment	Odds ratio	P-value	Benjamini	Bonferroni
GO:0000331	contractile vacuole	107	6	TcCLB.503449.30,TcCLB.506563.40,TcCLB.506943.50,TcCLB.507641.290,TcCLB.510101.140,TcCLB.511211.160,	5.6	17.77	26.38	6.42737e-07	2.59045e-05	4.43489e-05
GO:0005773	vacuole	117	6	TcCLB.503449.30,TcCLB.506563.40,TcCLB.506943.50,TcCLB.507641.290,TcCLB.510101.140,TcCLB.511211.160,	5.1	16.25	23.97	1.0912e-06	2.59045e-05	7.52928e-05
GO:0097708	intracellular vesicle	134	6	TcCLB.503449.30,TcCLB.506563.40,TcCLB.506943.50,TcCLB.507641.290,TcCLB.510101.140,TcCLB.511211.160,	4.5	14.19	20.73	2.42398e-06	2.59045e-05	0.000167255
GO:0031410	cytoplasmic vesicle	134	6	TcCLB.503449.30,TcCLB.506563.40,TcCLB.506943.50,TcCLB.507641.290,TcCLB.510101.140,TcCLB.511211.160,	4.5	14.19	20.73	2.42398e-06	2.59045e-05	0.000167255
GO:0020015	glycosome	135	6	TcCLB.505807.110,TcCLB.506649.70,TcCLB.506943.50,TcCLB.510101.140,TcCLB.510857.10,TcCLB.511211.160,	4.4	14.09	20.56	2.53186e-06	2.59045e-05	0.000174698
GO:0031982	vesicle	136	6	TcCLB.503449.30,TcCLB.506563.40,TcCLB.506943.50,TcCLB.507641.290,TcCLB.510101.140,TcCLB.511211.160,	4.4	13.98	20.4	2.64363e-06	2.59045e-05	0.000182411
GO:0042579	microbody	139	6	TcCLB.505807.110,TcCLB.506649.70,TcCLB.506943.50,TcCLB.510101.140,TcCLB.510857.10,TcCLB.511211.160,	4.3	13.68	19.93	3.00342e-06	2.59045e-05	0.000207236
GO:0005777	peroxisome	139	6	TcCLB.505807.110,TcCLB.506649.70,TcCLB.506943.50,TcCLB.510101.140,TcCLB.510857.10,TcCLB.511211.160,	4.3	13.68	19.93	3.00342e-06	2.59045e-05	0.000207236
GO:0005737	cytoplasm	3193	19	TcCLB.503449.30,TcCLB.503899.20,TcCLB.505807.110,TcCLB.506211.114,TcCLB.506563.40,TcCLB.506649.70,TcCLB.506773.40,TcCLB.506943.50,TcCLB.507641.290,TcCLB.508209.140,TcCLB.508271.10,TcCLB.508277.160,TcCLB.508541.230,TcCLB.510101.140,TcCLB.510857.10,TcCLB.511211.160,TcCLB.511217.200,TcCLB.511369.10,TcCLB.511589.200,	0.6	1.89	18.83	2.23488e-05	0.000171341	0.00154206
GO:0044444	cytoplasmic part	2037	15	TcCLB.503449.30,TcCLB.503899.20,TcCLB.505807.110,TcCLB.506211.114,TcCLB.506563.40,TcCLB.506649.70,TcCLB.506773.40,TcCLB.506943.50,TcCLB.507641.290,TcCLB.508209.140,TcCLB.508271.10,TcCLB.508541.230,TcCLB.510101.140,TcCLB.510857.10,TcCLB.511211.160,	0.7	2.33	6.38	0.000102096	0.000704464	0.00704464
GO:0099081	supramolecular polymer	8	2	TcCLB.506211.114,TcCLB.506563.40,	25	79.24	116.91	0.000261837	0.00120445	0.0180668
GO:0005874	microtubule	8	2	TcCLB.506211.114,TcCLB.506563.40,	25	79.24	116.91	0.000261837	0.00120445	0.0180668
GO:0099080	supramolecular complex	8	2	TcCLB.506211.114,TcCLB.506563.40,	25	79.24	116.91	0.000261837	0.00120445	0.0180668
GO:0099512	supramolecular fiber	8	2	TcCLB.506211.114,TcCLB.506563.40,	25	79.24	116.91	0.000261837	0.00120445	0.0180668
GO:0099513	polymeric cytoskeletal fiber	8	2	TcCLB.506211.114,TcCLB.506563.40,	25	79.24	116.91	0.000261837	0.00120445	0.0180668
GO:0044424	intracellular part	4026	19	TcCLB.503449.30,TcCLB.503899.20,TcCLB.505807.110,TcCLB.506211.114,TcCLB.506563.40,TcCLB.506649.70,TcCLB.506773.40,TcCLB.506943.50,TcCLB.507641.290,TcCLB.508209.140,TcCLB.508271.10,TcCLB.508277.160,TcCLB.508541.230,TcCLB.510101.140,TcCLB.510857.10,TcCLB.511211.160,TcCLB.511217.200,TcCLB.511369.10,TcCLB.511589.200,	0.5	1.5	10.96	0.00140613	0.00601263	0.097023
GO:0005622	intracellular	4038	19	TcCLB.503449.30,TcCLB.503899.20,TcCLB.505807.110,TcCLB.506211.114,TcCLB.506563.40,TcCLB.506649.70,TcCLB.506773.40,TcCLB.506943.50,TcCLB.507641.290,TcCLB.508209.140,TcCLB.508271.10,TcCLB.508277.160,TcCLB.508541.230,TcCLB.510101.140,TcCLB.510857.10,TcCLB.511211.160,TcCLB.511217.200,TcCLB.511369.10,TcCLB.511589.200,	0.5	1.49	10.87	0.00148137	0.00601263	0.102215

### Sheet: PathwaysEnrichmentResult.
ID	Name	Bgd count	Result count	Result gene list	Pct of bgd	Fold enrichment	Odds ratio	P-value	Benjamini	Bonferroni
ec00710__PK__KEGG	Carbon fixation in photosynthetic organisms	29	3	TcCLB.506649.70,TcCLB.506943.50,TcCLB.510101.140,	10.3	19.88	29.96	0.000356033	0.0181577	0.0181577
HEXITOLDEGSUPER-PWY__PK__MetaCyc	superpathway of hexitol degradation (bacteria)	17	2	TcCLB.506649.70,TcCLB.506943.50,	11.8	22.61	30.93	0.00320918	0.0271335	0.163668
PWY-5484__PK__MetaCyc	glycolysis II (from fructose 6-phosphate)	17	2	TcCLB.506649.70,TcCLB.506943.50,	11.8	22.61	30.93	0.00320918	0.0271335	0.163668
GLYCOLYSIS__PK__MetaCyc	glycolysis I (from glucose 6-phosphate)	18	2	TcCLB.506649.70,TcCLB.506943.50,	11.1	21.35	28.99	0.00360007	0.0271335	0.183604
SUCSYN-PWY__PK__MetaCyc	sucrose biosynthesis I (from photosynthesis)	18	2	TcCLB.506649.70,TcCLB.506943.50,	11.1	21.35	28.99	0.00360007	0.0271335	0.183604
P461-PWY__PK__MetaCyc	hexitol fermentation to lactate, formate, ethanol and acetate	19	2	TcCLB.506649.70,TcCLB.506943.50,	10.5	20.23	27.27	0.00401218	0.0271335	0.204621
PWY66-399__PK__MetaCyc	gluconeogenesis III	20	2	TcCLB.506649.70,TcCLB.506943.50,	10	19.22	25.74	0.00444532	0.0271335	0.226711
P185-PWY__PK__MetaCyc	formaldehyde assimilation III (dihydroxyacetone cycle)	20	2	TcCLB.506649.70,TcCLB.506943.50,	10	19.22	25.74	0.00444532	0.0271335	0.226711
GLYCOLYSIS-E-D__PK__MetaCyc	superpathway of glycolysis and the Entner-Doudoroff pathway	21	2	TcCLB.506649.70,TcCLB.506943.50,	9.5	18.3	24.37	0.00489929	0.0271335	0.249864

### Sheet: wordEnrichmentResult.tab-2
ID	Bgd count	Result count	Pct of bgd	Fold enrichment	Odds ratio	P-value	Benjamini	Bonferroni
synthetase	48	3	6.3	28.79	35.09	0.000144988	0.0053183	0.00768435
phosphate	10	2	20	92.14	125.77	0.000200691	0.0053183	0.0106366
6-bisphosphatase	1	1	100	460.7	inf	0.00217063	0.0115043	0.115043
alkyl-dihydroxyacetone	1	1	100	460.7	inf	0.00217063	0.0115043	0.115043
dikinase	1	1	100	460.7	inf	0.00217063	0.0115043	0.115043
fructose-1	1	1	100	460.7	inf	0.00217063	0.0115043	0.115043
S-adenosylhomocysteine	1	1	100	460.7	inf	0.00217063	0.0115043	0.115043
glutaminyl-tRNA	1	1	100	460.7	inf	0.00217063	0.0115043	0.115043
tyrosyl	1	1	100	460.7	inf	0.00217063	0.0115043	0.115043
3-methylcrotonoyl-CoA	1	1	100	460.7	inf	0.00217063	0.0115043	0.115043
heat	35	2	5.7	26.33	30.42	0.00256745	0.0119908	0.136075
shock	36	2	5.6	25.59	29.52	0.00271489	0.0119908	0.143889
phenylalanyl-tRNA	2	1	50	230.35	480.55	0.00433675	0.015937	0.229848
disulfide	2	1	50	230.35	480.55	0.00433675	0.015937	0.229848
putative	5238	18	0.3	1.58	3.69	0.00451048	0.015937	0.239055
beta	49	2	4.1	18.8	21.33	0.00498176	0.0165021	0.264033
