## Supplementary Table S4 for "Protein Targets of Inositol Pyrophosphate (5-IP_7_) in the parasite *Trypanosoma cruzi*"

### Sheet: PCP-Mg2+-fold
Accession	Description	# AAs	Score	Coverage	# Unique Peptides	# PSMs (PCP-resin+Mg2+)1	Score	Coverage	# Unique Peptides	# PSMs (Pi-resin+Mg2+)1	Score	Coverage	# Peptides	# PSM (PCP-resin+Mg2+)2	MW [kDa]	calc. pI
TcCLB.503899.20	40S ribosomal protein S16, putative	149	207.95	22.15	3	6	99.03	15.44	2	2					16.8	10.32
TcCLB.505009.30	kinetoplastid specific phospho-protein phosphatase	250	171.98	12.8	3	6					64.48	8.4	2	2	27.4	8.9
TcCLB.506649.70	fructose-1,6-bisphosphatase, cytosolic, putative	344	147.47	10.76	4	7	90.3	6.4	2	2					37.9	7.88
TcCLB.511145.70	centromere/microtubule binding protein cbf5putative	428	134.11	3.04	1	2	45.36	3.04	1	1					48.6	9.06
TcCLB.508323.100	I/6 autoantigen, putative	215	121.32	11.16	2	4	64.18	11.16	2	2	77.8	16.28	3	3	23.2	5.26
TcCLB.506865.10	ARP2/3 complex subunit, putative	328	111.29	8.54	3	4									36.9	9.11
TcCLB.510101.30	60S ribosomal protein L28, putative	146	105.58	9.59	1	2									16.4	11.63
TcCLB.505931.50	histone H3, putative	133	105.56	12.78	2	4	87.32	12.78	2	2	62.31	12.78	2	3	14.8	11.28
TcCLB.506519.130	GMP reductase	491	102.15	5.7	3	4	61.67	4.28	2	2					52.3	8.79
O95989	Diphosphoinositol polyphosphate phosphohydrolase [NUDT3_HUMAN]	172	101.85	22.67	5	7					172	72.9	34.88	4	19.5	6.34
TcCLB.504215.40	actin-related protein 2/3 complex subunit 1, putative	383	98.84	7.05	2	2									42.3	7.55
TcCLB.511671.149	Low-affinity phosphate transporter PHO91 (fragment)	282	95.87	9.22	2	3									32.7	7.37
TcCLB.508173.40	mercaptopyruvate sulfurtransferase, putative	387	93.09	3.62	1	2	64.46	3.62	1	1	83.25	6.2	2	2
TcCLB.509793.40	kinetoplast-associated protein, TcKAP4	128	88.37	21.09	3	5									14.6	10.78
TcCLB.511277.320	btb/poz domain containing protein, putative	208	82.91	8.65	2	3	43.62	6.25	1	1					23.5	6.54
TcCLB.506211.114	C-terminal motor kinesin, putative	823	82.37	1.58	1	2									92.6	6.74
TcCLB.508541.225	casein kinase, putative	283	73.62	8.83	2	3									31.9	9.96
TcCLB.506679.100	40S ribosomal protein S18, putative	153	71.76	11.11	2	3	56.38	6.54	1	1					17.5	10.76
TcCLB.503719.20	40S ribosomal protein SA, putative	245	63.8	3.27	1	2									27.9	8.18
TcCLB.509997.30	tryparedoxin 1, putative	144	63.44	4.86	1	2	42.85	4.86	1	1					16	5.27
TcCLB.508719.60	kinetoplast DNA-associated protein, putative	127	62.69	9.45	1	2					42.41	9.45	1	1	14.4	11.53
TcCLB.508321.21	histone H2A, putative	135	59.13	13.33	2	4									14.4	11.3
TcCLB.511389.150	thiolase protein-like protein, putative	447	54.9	4.92	2	2									48	8.65
A6NHL2	Tubulin alpha chain-like 3 OS=Homo sapiens	446	54.04	3.36	2	2									49.9	6.05
TcCLB.510571.39	actin 2, putative (fragment)	114	53.25	8.77	1	2									12.6	6.06
TcCLB.511249.44	vacuolar transporter chaperone, putative	180	53.17	5.56	1	2									20	8.59
TcCLB.508461.140	poly(A)-binding protein, putative	550	49.87	4.55	2	2					45.26	4.55	2	2	61.4	9.25
TcCLB.508955.20	hypothetical protein, conserved	234	49.18	8.97	2	3	44.75	11.81	1	1					26.6	7.44
TcCLB.506243.94	retrotransposon hot spot protein (RHS, pseudogene), putative	895	45.99	1.45	1	2									102.4	9.39
P60709	Actin, cytoplasmic 1	375	44.78	2.67	1	2									41.7	5.48
TcCLB.507105.10	beta prime cop protein, putative	888	44.02	2.48	2	2									98	5.15
P32119	Peroxiredoxin-2	198	43.28	5.56	1	2									21.9	5.97

### Sheet: Gene summary -PCP-Amas-Mg2+
Gene ID	Organism	Genomic Location (Gene)	Product Description	UniProt ID	Protein Length	CDS Length	Molecular Weight	Isoelectric Point	PFam ID	PFam Description	PirSF ID	PirSF Description	Prositefamilies ID	Prositefamilies Description	Smart ID	Smart Description	Superfamily ID	Superfamily Description	TigrFam ID	TigrFam Description	GeneDB Updated Product Name	Computed GO Component IDs	Computed GO Function IDs	Computed GO Process IDs	Curated GO Process IDs
TcCLB.503719.20	T. cruzi CL Brener Non-Esmeraldo-like	TcChr16-P:375,648..376,385(+)	40S ribosomal protein SA, putative	Q4CQU0	245	738	27875	8.33	PF00318	Ribosomal protein S2	N/A	N/A	N/A	N/A	N/A	N/A	SSF52313	Ribosomal protein S2	TIGR01012	uS2_euk_arch: ribosomal protein uS2	N/A	GO:0022627;GO:0005622;GO:0000314;GO:0005840;GO:0015935	GO:0003735	GO:0006412	N/A
TcCLB.503899.20	T. cruzi CL Brener Esmeraldo-like	TcChr29-S:672,199..672,648(+)	40S ribosomal protein S16, putative	Q4DEK4	149	450	16807	10.93	PF00380	Ribosomal protein S9/S16	N/A	N/A	N/A	N/A	N/A	N/A	SSF54211	Ribosomal protein S5 domain 2-like	N/A	N/A	N/A	GO:0005840	GO:0003735	GO:0006412	N/A
TcCLB.504215.40	T. cruzi CL Brener Esmeraldo-like	TcChr40-S:881,416..882,567(+)	actin-related protein 2/3 complex subunit 1, putative	Q4D1M2	383	1152	42278	7.61	PF00400	WD domain, G-beta repeat	PIRSF038093	Actin-related protein 2/3 complex, subunit 1	PS50082;PS50294	Trp-Asp (WD) repeats profile;Trp-Asp (WD) repeats circular profile	SM00320		SSF50978	WD40 repeat-like	N/A	N/A	N/A	GO:0005885;GO:0015629	GO:0005515	GO:0034314;GO:0030833	GO:0030036
TcCLB.505009.30	T. cruzi CL Brener Esmeraldo-like	TcChr31-S:710,352..711,104(+)	kinetoplastid-specific phospho-protein phosphatase, putative	Q4CR40	250	753	27397	9.2	PF00149	Calcineurin-like phosphoesterase	N/A	N/A	N/A	N/A	N/A	N/A	SSF56300	Metallo-dependent phosphatases	N/A	N/A	N/A	N/A	GO:0016787;GO:0004722	GO:0006470	N/A
TcCLB.505931.50	T. cruzi CL Brener Esmeraldo-like	TcChr30-S:71,963..72,364(-)	histone H3, putative	Q4CWE9	133	402	14761	11.85	PF00125	Core histone H2A/H2B/H3/H4	N/A	N/A	N/A	N/A	SM00428		SSF47113	Histone-fold	N/A	N/A	N/A	GO:0000786;GO:0005634	GO:0003677;GO:0046982	GO:0051276	N/A
TcCLB.506211.114	T. cruzi CL Brener Esmeraldo-like	TcChr40-S:430,915..433,386(-)	C-terminal motor kinesin, putative	Q4DYK7	823	2472	92647	6.72	PF00225	Kinesin motor domain	N/A	N/A	PS50067;PS50179	Kinesin motor domain profile;VHS domain profile	SM00129		SSF48464;SSF52540	ENTH/VHS domain;P-loop containing nucleoside triphosphate hydrolases	N/A	N/A	N/A	GO:0005881	GO:0005524;GO:0008017;GO:0003777;GO:0003774	GO:0006886;GO:0007018;GO:0007017	N/A
TcCLB.506243.94	T. cruzi CL Brener Esmeraldo-like	TcChr26-S:780,772..783,456(+)	retrotransposon hot spot protein (RHS, pseudogene), putative	N/A	895	2685	100554	9.78	PF07999	Retrotransposon hot spot protein	N/A	N/A	N/A	N/A	N/A	N/A	N/A	N/A	TIGR01631	Trypano_RHS: trypanosome RHS family	N/A	N/A	N/A	N/A	N/A
TcCLB.506519.130	T. cruzi CL Brener Esmeraldo-like	TcChr17-S:404,032..405,507(+)	GMP reductase	Q4DFE7	491	1476	52309	9.05	PF00478;PF00571	IMP dehydrogenase / GMP reductase domain;CBS domain	PIRSF000130	Inosine-5'-monophosphate dehydrogenase	PS51371	CBS domain profile	SM00116;SM01240	;	SSF51412;SSF54631	Inosine monophosphate dehydrogenase (IMPDH);CBS-domain pair	TIGR01302	IMP_dehydrog: inosine-5'-monophosphate dehydrogenase	N/A	N/A	GO:0003938;GO:0003824	GO:0055114;GO:0006164	N/A
TcCLB.506649.70	T. cruzi CL Brener Esmeraldo-like	TcChr8-S:314,206..315,240(-)	fructose-1,6-bisphosphatase, cytosolic, putative	Q4DE31	344	1035	37935	8.01	PF00316	Fructose-1-6-bisphosphatase, N-terminal domain	PIRSF000904;PIRSF500210	Fructose-1,6-bisphosphatase/sedoheptulose-1,7-bisphosphatase;Fructose-1,6-bisphosphatase	N/A	N/A	N/A	N/A	SSF56655	Carbohydrate phosphatase	N/A	N/A	N/A	GO:0005737	GO:0042132;GO:0016791	GO:0005975	N/A
TcCLB.506679.100	T. cruzi CL Brener Non-Esmeraldo-like	TcChr20-P:210,910..211,371(+)	40S ribosomal protein S18, putative	Q4E093	153	462	17547	11.4	PF00416	Ribosomal protein S13/S18	PIRSF002134	Ribosomal protein, S13p/S13a/S18e/organellar S13 types	PS50159	Ribosomal protein S13 family profile	N/A	N/A	SSF46946	S13-like H2TH domain	N/A	N/A	N/A	GO:0022627;GO:0005622;GO:0000314;GO:0005840	GO:0003723;GO:0003676;GO:0003735	GO:0006412	N/A
TcCLB.506865.10	T. cruzi CL Brener Esmeraldo-like	TcChr12-S:389,665..390,651(-)	ARP2/3 complex subunit, putative	Q4D5Q6	328	987	36925	9.57	PF04045	Arp2/3 complex, 34 kD subunit p34-Arc	N/A	N/A	N/A	N/A	N/A	N/A	SSF69645	Arp2/3 complex subunits	N/A	N/A	N/A	GO:0005885;GO:0015629	GO:0005198	GO:0034314;GO:0030041;GO:0030833	N/A
TcCLB.507105.10	T. cruzi CL Brener Esmeraldo-like	TcChr35-S:455,987..458,653(+)	beta prime cop protein, putative	Q4DAM1	888	2667	98070	4.78	PF00400;PF04053	WD domain, G-beta repeat;Coatomer WD associated region	PIRSF005567	Coatomer, beta' subunit	PS50082;PS50294	Trp-Asp (WD) repeats profile;Trp-Asp (WD) repeats circular profile	SM00320		SSF50978	WD40 repeat-like	N/A	N/A	N/A	GO:0030126;GO:0030117	GO:0005515;GO:0005198	GO:0006886;GO:0006890;GO:0016192	N/A
TcCLB.508173.40	T. cruzi CL Brener Non-Esmeraldo-like	TcChr27-P:839,097..840,260(+)	mercaptopyruvate sulfurtransferase, putative	Q4DV84	387	1164	42424	6.12	PF00581;PF09122	Rhodanese-like domain;Domain of unknown function (DUF1930)	N/A	N/A	PS50206	Rhodanese domain profile	SM00450		SSF52821;SSF54534	Rhodanese/Cell cycle control phosphatase;FKBP-like	N/A	N/A	N/A	N/A	N/A	N/A	GO:0019499;GO:0019343
TcCLB.508321.21	T. cruzi CL Brener Esmeraldo-like	TcChr13-S:144,230..144,637(-)	histone H2A, putative	Q4CYH8	135	408	14393	11.88	PF00125;PF16211	Core histone H2A/H2B/H3/H4;C-terminus of histone H2A	N/A	N/A	N/A	N/A	SM00414		SSF47113	Histone-fold	N/A	N/A	N/A	GO:0000786;GO:0005634	GO:0003677;GO:0046982	N/A	N/A
TcCLB.508323.100	T. cruzi CL Brener Esmeraldo-like	TcChr13-S:404,365..405,012(-)	I/6 autoantigen, putative	Q4DFL2	215	648	23225	4.92	PF13833	EF-hand domain pair	N/A	N/A	N/A	N/A	N/A	N/A	SSF47473	EF-hand	N/A	N/A	N/A	N/A	GO:0005509;GO:0005200	N/A	N/A
TcCLB.508461.140	T. cruzi CL Brener Non-Esmeraldo-like	TcChr39-P:1,207,312..1,208,964(-)	polyadenylate-binding protein, putative	Q4E4V0	550	1653	61410	9.69	PF00076;PF00658	RNA recognition motif. (a.k.a. RRM, RBD, or RNP domain);Poly-adenylate binding protein, unique domain	N/A	N/A	PS50102;PS51309	Eukaryotic RNA Recognition Motif (RRM) profile;Poly(A)-binding protein C-terminal (PABC) domain profile	SM00360;SM00361;SM00517	; ;	SSF54928;SSF63570	RNA-binding domain, RBD;PABC (PABP) domain	TIGR01628	PABP-1234: polyadenylate binding protein, human types 1, 2, 3, 4 family	poly(A)-binding protein, putative	N/A	GO:0003723;GO:0003676;GO:0008143	GO:0006396	N/A
TcCLB.508541.225	T. cruzi CL Brener Esmeraldo-like	TcChr38-S:337,695..338,546(+)	casein kinase, putative	Q4DN96	283	852	31883	10.52	PF00069	Protein kinase domain	N/A	N/A	PS50011	Protein kinase domain profile	SM00220		SSF56112	Protein kinase-like (PK-like)	N/A	N/A	N/A	N/A	GO:0005524;GO:0004672	GO:0006468	N/A
TcCLB.508719.60	T. cruzi CL Brener Esmeraldo-like	TcChr37-S:378,419..378,802(+)	kinetoplast DNA-associated protein, putative	Q4D3F8	127	384	14361	12.11	N/A	N/A	N/A	N/A	N/A	N/A	N/A	N/A	SSF47095	HMG-box	N/A	N/A	N/A	GO:0020023	GO:0003677	GO:0006323	N/A
TcCLB.508955.20	T. cruzi CL Brener Esmeraldo-like	TcChr5-S:172,497..173,201(-)	hypothetical protein, conserved	Q4CM92	234	705	26658	7.54	N/A	N/A	N/A	N/A	N/A	N/A	N/A	N/A	SSF103657	BAR/IMD domain-like	N/A	N/A	N/A	N/A	N/A	N/A	N/A
TcCLB.509793.40	T. cruzi CL Brener Non-Esmeraldo-like	TcChr37-P:382,622..383,008(+)	kinetoplast-associated protein	Q4CY61	128	387	14595	11.47	N/A	N/A	N/A	N/A	N/A	N/A	SM00398		SSF47095	HMG-box	N/A	N/A	N/A	N/A	GO:0003677	GO:0006323	N/A
TcCLB.509997.30	T. cruzi CL Brener Non-Esmeraldo-like	TcChr36-P:305,953..306,387(+)	tryparedoxin 1, putative	Q4D1B8	144	435	16037	4.93	PF13905	Thioredoxin-like	N/A	N/A	PS51352	Thioredoxin domain profile	N/A	N/A	SSF52833	Thioredoxin-like	N/A	N/A	N/A	N/A	N/A	GO:0045454	GO:0042744;GO:0010608
TcCLB.510101.30	T. cruzi CL Brener Esmeraldo-like	TcChr27-S:90,818..91,258(-)	60S ribosomal protein L28, putative	Q4E3Q5	146	441	16368	12.18	PF01778	Ribosomal L28e protein family	N/A	N/A	N/A	N/A	N/A	N/A	N/A	N/A	N/A	N/A	N/A	GO:0005840	GO:0003735	GO:0006412	N/A
TcCLB.510571.39	T. cruzi CL Brener Non-Esmeraldo-like	TcChr8-P:333,780..334,121(-)	actin 2, putative (fragment)	Q4CYQ7	114	342	12641	5.99	PF00022	Actin	N/A	N/A	N/A	N/A	N/A	N/A	SSF53067	Actin-like ATPase domain	N/A	N/A	N/A	GO:0015629;GO:0005737	GO:0005200	GO:0007010	N/A
TcCLB.511145.70	T. cruzi CL Brener Esmeraldo-like	TcChr10-S:459,413..460,699(-)	centromere/microtubule binding protein cbf5, putative	Q4D1G9	428	1287	48617	9.38	PF01472;PF01509;PF08068;PF16198	PUA domain;TruB family pseudouridylate synthase (N terminal domain);DKCLD (NUC011) domain;tRNA pseudouridylate synthase B C-terminal domain	N/A	N/A	PS50890	PUA domain profile	SM00359;SM01136	;	SSF55120;SSF88697	Pseudouridine synthase;PUA domain-like	TIGR00425;TIGR00451	CBF5: putative rRNA pseudouridine synthase;unchar_dom_2: uncharacterized domain 2	N/A	N/A	GO:0003723;GO:0009982;GO:0004730	GO:0009451;GO:0006396;GO:0001522;GO:0006400	GO:0000154
TcCLB.511249.44	T. cruzi CL Brener Non-Esmeraldo-like	TcChr11-P:373,443..373,985(-)	vacuolar transporter chaperone, putative	Q4DDY3	180	543	20016	8.81	PF02656	Domain of unknown function (DUF202)	N/A	N/A	N/A	N/A	N/A	N/A	N/A	N/A	N/A	N/A	N/A	GO:0016021	N/A	GO:0046580;GO:0007034	GO:0010608
TcCLB.511277.320	T. cruzi CL Brener Non-Esmeraldo-like	TcChr40-P:746,335..746,961(-)	btb/poz domain containing protein, putative	Q4E5G2	208	627	23560	6.52	PF02214	BTB/POZ domain	N/A	N/A	PS50097	BTB domain profile	SM00225		SSF54695	POZ domain	N/A	N/A	N/A	N/A	GO:0003674;GO:0005515	GO:0051260	GO:0010608
TcCLB.511389.150	T. cruzi CL Brener Non-Esmeraldo-like	TcChr31-P:518,744..520,087(+)	thiolase protein-like protein, putative	Q4DIT6	447	1344	48043	8.91	PF00108;PF02803	Thiolase, N-terminal domain;Thiolase, C-terminal domain	PIRSF000429	Acetyl-CoA acetyltransferase	N/A	N/A	N/A	N/A	SSF53901	Thiolase-like	TIGR01930	AcCoA-C-Actrans: acetyl-CoA C-acyltransferase	N/A	N/A	GO:0003824;GO:0016747	GO:0008152	N/A
TcCLB.511671.149	T. cruzi CL Brener Non-Esmeraldo-like	TcChr30-P:735,518..736,365(-)	Low-affinity phosphate transporter PHO91 (fragment)	Q4DGL1	282	846	32764	7.42	PF03105	SPX domain	N/A	N/A	PS51382	SPX domain profile	N/A	N/A	N/A	N/A	N/A	N/A	N/A	N/A	N/A	N/A	GO:0030643

### Sheet: GOEnrichment-CellularComponent
ID	Name	Bgd count	Result count	Result gene list	Pct of bgd	Fold enrichment	Odds ratio	P-value	Benjamini	Bonferroni
GO:0005885	Arp2/3 protein complex	5	2	TcCLB.504215.40,TcCLB.506865.10,	40	169.04	324.15	5.20551e-05	0.00426852	0.00426852
GO:0043228	non-membrane-bounded organelle	854	8	TcCLB.503899.20,TcCLB.504215.40,TcCLB.505931.50,TcCLB.506211.114,TcCLB.506865.10,TcCLB.508321.21,TcCLB.508323.100,TcCLB.510101.30,	0.9	3.96	7.4	0.00028135	0.00713104	0.0230707
GO:0043232	intracellular non-membrane-bounded organelle	854	8	TcCLB.503899.20,TcCLB.504215.40,TcCLB.505931.50,TcCLB.506211.114,TcCLB.506865.10,TcCLB.508321.21,TcCLB.508323.100,TcCLB.510101.30,	0.9	3.96	7.4	0.00028135	0.00713104	0.0230707
GO:0032991	protein-containing complex	880	8	TcCLB.503899.20,TcCLB.504215.40,TcCLB.505931.50,TcCLB.506211.114,TcCLB.506865.10,TcCLB.507105.10,TcCLB.508321.21,TcCLB.510101.30,	0.9	3.84	7.15	0.000347856	0.00713104	0.0285242
GO:0043229	intracellular organelle	2934	13	TcCLB.503899.20,TcCLB.504215.40,TcCLB.505931.50,TcCLB.506211.114,TcCLB.506519.130,TcCLB.506649.70,TcCLB.506865.10,TcCLB.507105.10,TcCLB.508321.21,TcCLB.508323.100,TcCLB.508719.60,TcCLB.510101.30,TcCLB.511145.70,	0.4	1.87	7.57	0.0015154	0.0239442	0.124262
GO:0000786	nucleosome	27	2	TcCLB.505931.50,TcCLB.508321.21,	7.4	31.3	38.76	0.00177298	0.0239442	0.145384
GO:0015629	actin cytoskeleton	29	2	TcCLB.504215.40,TcCLB.506865.10,	6.9	29.14	35.88	0.0020452	0.0239442	0.167706
GO:0044815	DNA packaging complex	31	2	TcCLB.505931.50,TcCLB.508321.21,	6.5	27.26	33.4	0.00233602	0.0239442	0.191553
GO:0000785	chromatin	35	2	TcCLB.505931.50,TcCLB.508321.21,	5.7	24.15	29.33	0.0029728	0.0247376	0.24377
GO:0043226	organelle	3127	13	TcCLB.503899.20,TcCLB.504215.40,TcCLB.505931.50,TcCLB.506211.114,TcCLB.506519.130,TcCLB.506649.70,TcCLB.506865.10,TcCLB.507105.10,TcCLB.508321.21,TcCLB.508323.100,TcCLB.508719.60,TcCLB.510101.30,TcCLB.511145.70,	0.4	1.76	6.7	0.00314093	0.0247376	0.257556
GO:0032993	protein-DNA complex	37	2	TcCLB.505931.50,TcCLB.508321.21,	5.4	22.84	27.64	0.00331846	0.0247376	0.272114
GO:0030137	COPI-coated vesicle	3	1	TcCLB.507105.10,	33.3	140.87	225.79	0.00708324	0.0414876	0.580826
GO:0030126	COPI vesicle coat	3	1	TcCLB.507105.10,	33.3	140.87	225.79	0.00708324	0.0414876	0.580826
GO:0030663	COPI-coated vesicle membrane	3	1	TcCLB.507105.10,	33.3	140.87	225.79	0.00708324	0.0414876	0.580826
GO:0005881	cytoplasmic microtubule	4	1	TcCLB.506211.114,	25	105.65	150.5	0.0094339	0.051572	0.77358

### Sheet: GOEnrichment-MolecularFunction
ID	Name	Bgd count	Result count	Result gene list	Pct of bgd	Fold enrichment	Odds ratio	P-value	Benjamini	Bonferroni
GO:0005198	structural molecule activity	172	6	TcCLB.503899.20,TcCLB.504215.40,TcCLB.506865.10,TcCLB.507105.10,TcCLB.508323.100,TcCLB.510101.30,	3.5	14.74	24.73	1.49451e-06	0.000104616	0.000104616
GO:0042301	phosphate ion binding	13	3	TcCLB.504215.40,TcCLB.506649.70,TcCLB.506865.10,	23.1	97.52	157.85	3.02342e-06	0.00010582	0.000211639
GO:0003674	molecular function	3959	15	TcCLB.503899.20,TcCLB.504215.40,TcCLB.505009.30,TcCLB.505931.50,TcCLB.506211.114,TcCLB.506519.130,TcCLB.506649.70,TcCLB.506865.10,TcCLB.507105.10,TcCLB.508321.21,TcCLB.508323.100,TcCLB.508541.225,TcCLB.508719.60,TcCLB.510101.30,TcCLB.511145.70,	0.4	1.6	inf	0.00084945	0.0198205	0.0594615
GO:0046982	protein heterodimerization activity	26	2	TcCLB.505931.50,TcCLB.508321.21,	7.7	32.51	40.38	0.00164389	0.0287681	0.115073
GO:0003920	GMP reductase activity	1	1	TcCLB.506519.130,	100	422.6	inf	0.0023663	0.0290307	0.165641
GO:0046983	protein dimerization activity	32	2	TcCLB.505931.50,TcCLB.508321.21,	6.3	26.41	32.28	0.00248835	0.0290307	0.174184
GO:0005488	binding	2327	11	TcCLB.504215.40,TcCLB.505931.50,TcCLB.506211.114,TcCLB.506649.70,TcCLB.506865.10,TcCLB.507105.10,TcCLB.508321.21,TcCLB.508323.100,TcCLB.508541.225,TcCLB.508719.60,TcCLB.511145.70,	0.5	2	4.76	0.00432317	0.0330917	0.302622
GO:0050308	sugar-phosphatase activity	2	1	TcCLB.506649.70,	50	211.3	451.64	0.00472738	0.0330917	0.330917
GO:0016657	oxidoreductase activity, acting on NAD(P)H, nitrogenous group as acceptor	2	1	TcCLB.506519.130,	50	211.3	451.64	0.00472738	0.0330917	0.330917
GO:0042132	fructose 1,6-bisphosphate 1-phosphatase activity	2	1	TcCLB.506649.70,	50	211.3	451.64	0.00472738	0.0330917	0.330917
GO:0019203	carbohydrate phosphatase activity	3	1	TcCLB.506649.70,	33.3	140.87	225.79	0.00708324	0.0413189	0.495827
GO:0003938	IMP dehydrogenase activity	3	1	TcCLB.506519.130,	33.3	140.87	225.79	0.00708324	0.0413189	0.495827
GO:0003677	DNA binding	180	3	TcCLB.505931.50,TcCLB.508321.21,TcCLB.508719.60,	1.7	7.04	8.68	0.00796459	0.0428862	0.557521
GO:0004730	pseudouridylate synthase activity	4	1	TcCLB.511145.70,	25	105.65	150.5	0.0094339	0.0471695	0.660373

### Sheet: GOEnrichment-BiologicalProcess
ID	Name	Bgd count	Result count	Result gene list	Pct of bgd	Fold enrichment	Odds ratio	P-value	Benjamini	Bonferroni
GO:0034314	Arp2/3 complex-mediated actin nucleation	5	2	TcCLB.504215.40,TcCLB.506865.10,	40	169.04	324.15	5.20551e-05	0.000752736	0.00754799
GO:0010638	positive regulation of organelle organization	5	2	TcCLB.504215.40,TcCLB.506865.10,	40	169.04	324.15	5.20551e-05	0.000752736	0.00754799
GO:0030838	positive regulation of actin filament polymerization	5	2	TcCLB.504215.40,TcCLB.506865.10,	40	169.04	324.15	5.20551e-05	0.000752736	0.00754799
GO:0044089	positive regulation of cellular component biogenesis	5	2	TcCLB.504215.40,TcCLB.506865.10,	40	169.04	324.15	5.20551e-05	0.000752736	0.00754799
GO:0032273	positive regulation of protein polymerization	5	2	TcCLB.504215.40,TcCLB.506865.10,	40	169.04	324.15	5.20551e-05	0.000752736	0.00754799
GO:0051495	positive regulation of cytoskeleton organization	5	2	TcCLB.504215.40,TcCLB.506865.10,	40	169.04	324.15	5.20551e-05	0.000752736	0.00754799
GO:1902905	positive regulation of supramolecular fiber organization	5	2	TcCLB.504215.40,TcCLB.506865.10,	40	169.04	324.15	5.20551e-05	0.000752736	0.00754799
GO:0045010	actin nucleation	5	2	TcCLB.504215.40,TcCLB.506865.10,	40	169.04	324.15	5.20551e-05	0.000752736	0.00754799
GO:0031334	positive regulation of protein complex assembly	5	2	TcCLB.504215.40,TcCLB.506865.10,	40	169.04	324.15	5.20551e-05	0.000752736	0.00754799
GO:0030036	actin cytoskeleton organization	6	2	TcCLB.504215.40,TcCLB.506865.10,	33.3	140.87	243.08	7.79759e-05	0.000752736	0.0113065
GO:0007015	actin filament organization	6	2	TcCLB.504215.40,TcCLB.506865.10,	33.3	140.87	243.08	7.79759e-05	0.000752736	0.0113065
GO:0030029	actin filament-based process	6	2	TcCLB.504215.40,TcCLB.506865.10,	33.3	140.87	243.08	7.79759e-05	0.000752736	0.0113065
GO:0030833	regulation of actin filament polymerization	7	2	TcCLB.504215.40,TcCLB.506865.10,	28.6	120.74	194.43	0.000109017	0.000752736	0.0158075
GO:0030832	regulation of actin filament length	7	2	TcCLB.504215.40,TcCLB.506865.10,	28.6	120.74	194.43	0.000109017	0.000752736	0.0158075
GO:0032970	regulation of actin filament-based process	7	2	TcCLB.504215.40,TcCLB.506865.10,	28.6	120.74	194.43	0.000109017	0.000752736	0.0158075
GO:0051130	positive regulation of cellular component organization	7	2	TcCLB.504215.40,TcCLB.506865.10,	28.6	120.74	194.43	0.000109017	0.000752736	0.0158075
GO:0043254	regulation of protein complex assembly	7	2	TcCLB.504215.40,TcCLB.506865.10,	28.6	120.74	194.43	0.000109017	0.000752736	0.0158075
GO:0110053	regulation of actin filament organization	7	2	TcCLB.504215.40,TcCLB.506865.10,	28.6	120.74	194.43	0.000109017	0.000752736	0.0158075
GO:0008064	regulation of actin polymerization or depolymerization	7	2	TcCLB.504215.40,TcCLB.506865.10,	28.6	120.74	194.43	0.000109017	0.000752736	0.0158075
GO:0032956	regulation of actin cytoskeleton organization	7	2	TcCLB.504215.40,TcCLB.506865.10,	28.6	120.74	194.43	0.000109017	0.000752736	0.0158075
GO:0032271	regulation of protein polymerization	7	2	TcCLB.504215.40,TcCLB.506865.10,	28.6	120.74	194.43	0.000109017	0.000752736	0.0158075
GO:0044087	regulation of cellular component biogenesis	8	2	TcCLB.504215.40,TcCLB.506865.10,	25	105.65	162	0.000145157	0.000915122	0.0210478
GO:1902903	regulation of supramolecular fiber organization	8	2	TcCLB.504215.40,TcCLB.506865.10,	25	105.65	162	0.000145157	0.000915122	0.0210478
GO:0051493	regulation of cytoskeleton organization	9	2	TcCLB.504215.40,TcCLB.506865.10,	22.2	93.91	138.84	0.000186376	0.00112602	0.0270245
GO:0090066	regulation of anatomical structure size	11	2	TcCLB.504215.40,TcCLB.506865.10,	18.2	76.84	107.95	0.000283962	0.00158364	0.0411746
GO:0032535	regulation of cellular component size	11	2	TcCLB.504215.40,TcCLB.506865.10,	18.2	76.84	107.95	0.000283962	0.00158364	0.0411746
GO:0097435	supramolecular fiber organization	15	2	TcCLB.504215.40,TcCLB.506865.10,	13.3	56.35	74.69	0.000539152	0.00289545	0.0781771
GO:0048522	positive regulation of cellular process	17	2	TcCLB.504215.40,TcCLB.506865.10,	11.8	49.72	64.71	0.000696423	0.00360648	0.100981
GO:0071840	cellular component organization or biogenesis	334	5	TcCLB.504215.40,TcCLB.505931.50,TcCLB.506865.10,TcCLB.508719.60,TcCLB.511145.70,	1.5	6.33	9.11	0.000763287	0.00381643	0.110677
GO:0033043	regulation of organelle organization	21	2	TcCLB.504215.40,TcCLB.506865.10,	9.5	40.25	51.05	0.00106949	0.00516922	0.155077
GO:0006996	organelle organization	224	4	TcCLB.504215.40,TcCLB.505931.50,TcCLB.506865.10,TcCLB.508719.60,	1.8	7.55	10.09	0.0015237	0.00712697	0.220936
GO:0051128	regulation of cellular component organization	27	2	TcCLB.504215.40,TcCLB.506865.10,	7.4	31.3	38.76	0.00177298	0.00803382	0.257082
GO:0009987	cellular process	2129	11	TcCLB.503899.20,TcCLB.504215.40,TcCLB.505009.30,TcCLB.505931.50,TcCLB.506211.114,TcCLB.506519.130,TcCLB.506865.10,TcCLB.508541.225,TcCLB.508719.60,TcCLB.510101.30,TcCLB.511145.70,	0.5	2.18	5.46	0.00191563	0.00841718	0.277767
GO:0008150	biological process	3034	13	TcCLB.503899.20,TcCLB.504215.40,TcCLB.505009.30,TcCLB.505931.50,TcCLB.506211.114,TcCLB.506519.130,TcCLB.506649.70,TcCLB.506865.10,TcCLB.507105.10,TcCLB.508541.225,TcCLB.508719.60,TcCLB.510101.30,TcCLB.511145.70,	0.4	1.81	7.11	0.00222676	0.00949648	0.32288
GO:0016043	cellular component organization	266	4	TcCLB.504215.40,TcCLB.505931.50,TcCLB.506865.10,TcCLB.508719.60,	1.5	6.35	8.41	0.00286748	0.0118796	0.415785
GO:0048518	positive regulation of biological process	36	2	TcCLB.504215.40,TcCLB.506865.10,	5.6	23.48	28.46	0.00314338	0.0126608	0.45579
GO:0030041	actin filament polymerization	2	1	TcCLB.506865.10,	50	211.3	451.64	0.00472738	0.0180387	0.68547
GO:0008154	actin polymerization or depolymerization	2	1	TcCLB.506865.10,	50	211.3	451.64	0.00472738	0.0180387	0.68547
GO:0007010	cytoskeleton organization	47	2	TcCLB.504215.40,TcCLB.506865.10,	4.3	17.98	21.47	0.00531322	0.0197543	0.770417
GO:0006890	retrograde vesicle-mediated transport, Golgi to ER	4	1	TcCLB.507105.10,	25	105.65	150.5	0.0094339	0.0333638	1
GO:0000154	rRNA modification	4	1	TcCLB.511145.70,	25	105.65	150.5	0.0094339	0.0333638	1

### Sheet: PathwayEnrichment
ID	Name	Bgd count	Result count	Result gene list	Pct of bgd	Fold enrichment	Odds ratio	P-value	Benjamini	Bonferroni
PWY-7251__PK__MetaCyc	pentacyclic triterpene biosynthesis	3	1	TcCLB.511145.70,	33.3	141	263.5	0.00707879	0.0777221	0.297309
URSIN-PWY__PK__MetaCyc	ureide biosynthesis	3	1	TcCLB.506519.130,	33.3	141	263.5	0.00707879	0.0777221	0.297309
PWY-5695__PK__MetaCyc	inosine 5'-phosphate degradation	3	1	TcCLB.506519.130,	33.3	141	263.5	0.00707879	0.0777221	0.297309
PWY-6353__PK__MetaCyc	purine nucleotides degradation II (aerobic)	4	1	TcCLB.506519.130,	25	105.75	175.58	0.00942945	0.0777221	0.396037
